# KusakiDB v1.0: a novel approach for validation and completeness of protein orthologous groups

**DOI:** 10.1101/2020.11.09.373753

**Authors:** Andrea Ghelfi, Yasukazu Nakamura, Sachiko Isobe

## Abstract

Plants have quite a low coverage in the major protein databases despite their roughly 350,000 species. Moreover, the agricultural sector is one of the main categories in bioeconomy. In order to manipulate and/or engineer plant-based products, it is important to understand the essential fabric of an organism, its proteins. Therefore, we created KusakiDB, which is a database of orthologous proteins, in plants, that correlates three major databases, OrthoDB, UniProt and RefSeq. KusakiDB has an orthologs assessment and management tools in order to compare orthologous groups, which can provide insights not only under an evolutionary point of view but also evaluate structural gene prediction quality and completeness among plant species. KusakiDB could be a new approach to reduce error propagation of functional annotation in plant species. Additionally, this method could, potentially, bring to light some orthologs unique to a few species or families that could have evolved at a high evolutionary rate or could have been a result of a horizontal gene transfer.

**Availability and Implementation:** The software is implemented in R. It is available at http://pgdbjsnp.kazusa.or.jp/app/kusakidb and at https://hub.docker.com/r/ghelfi/kusakidb under the MIT license.

**Supplementary information:** Supplementary data are available at *Bioinformatics* online.
