## Supplementary_Data.zip for "KusakiDB v1.0: a novel approach for validation and completeness of protein orthologous groups": Supp_File_2-A.xls

### Sheet: table_kusa_class_name
Class	Freq
Liliopsida	1087012
Chlorophyceae	70925
Trebouxiophyceae	39775
Mamiellophyceae	36454
Bryopsida	25987
Marchantiopsida	19969
Lycopodiopsida	19271
Klebsormidiophyceae	10510
Polypodiopsida	7111
Ulvophyceae	3283
Charophyceae	2528
Chlorodendrophyceae	2342
Jungermanniopsida	2212
Zygnemophyceae	859
Sphagnopsida	630
Chloropicophyceae	623
Palmophyllophyceae	222
Pedinophyceae	214
Coleochaetophyceae	190
Nephroselmidophyceae	164
Anthocerotopsida	156
Haplomitriopsida	152
Mesostigmatophyceae	112
Tetraphidopsida	107
Chlorokybophyceae	105
Leiosporocerotopsida	92
Takakiopsida	78
Polytrichopsida	77
Andreaeopsida	45
Oedipodiopsida	5
Andreaeobryopsida	2
