## Supplementary_Data.zip for "KusakiDB v1.0: a novel approach for validation and completeness of protein orthologous groups": Suppl_File_2-B.xls

### Sheet: table_kusa_family_name
Family	Freq
Poaceae	895154
Fabaceae	445629
Brassicaceae	330293
Solanaceae	247768
Malvaceae	209291
Rosaceae	140723
Asteraceae	107538
Euphorbiaceae	69146
Salicaceae	63484
Musaceae	62050
Rutaceae	52798
Vitaceae	52778
Cannabaceae	42169
Papaveraceae	41706
Cucurbitaceae	41565
Orchidaceae	41383
Juglandaceae	40649
Lythraceae	38640
Lamiaceae	37716
Arecaceae	31936
Convolvulaceae	31720
Ranunculaceae	31585
Chlorellaceae	31420
Myrtaceae	29734
Nelumbonaceae	28769
Bignoniaceae	27813
Actinidiaceae	26681
Funariaceae	23999
Apiaceae	23105
Chlamydomonadaceae	22913
Chenopodiaceae	22738
Fagaceae	21932
Bathycoccaceae	21625
Volvocaceae	21582
Gesneriaceae	21330
Cephalotaceae	21226
Moraceae	20508
Marchantiaceae	19606
Phrymaceae	19415
Selaginellaceae	18551
Rubiaceae	18482
Lauraceae	18162
Rhizophoraceae	17620
Theaceae	17280
Zosteraceae	16866
Mamiellaceae	14759
Bromeliaceae	14669
Amborellaceae	13594
Selenastraceae	12896
Klebsormidiaceae	10510
Araceae	9873
Pinaceae	7807
Araucariaceae	7557
Tetrabaenaceae	7388
Lentibulariaceae	4409
Campanulaceae	4371
Apocynaceae	4165
Geraniaceae	4100
Scenedesmaceae	3748
Asparagaceae	2639
Characeae	2528
Oleaceae	2515
Chlorodendraceae	2342
Pteridaceae	1896
Cupressaceae	1845
Orobanchaceae	1695
Caryophyllaceae	1565
Amaryllidaceae	1465
Liliaceae	1394
Sapindaceae	1274
Plantaginaceae	1174
Ericaceae	1123
Primulaceae	1119
Polygonaceae	1089
Melastomataceae	1017
Berberidaceae	999
Passifloraceae	988
Araliaceae	968
Betulaceae	890
Zingiberaceae	873
Iridaceae	806
Caprifoliaceae	793
Podocarpaceae	774
Lecythidaceae	749
Taxaceae	665
Melanthiaceae	646
Udoteaceae	634
Ebenaceae	632
Cactaceae	630
Athyriaceae	626
Chloropicaceae	623
Goodeniaceae	599
Amaranthaceae	597
Anacardiaceae	587
Gentianaceae	576
Acanthaceae	574
Urticaceae	574
Chrysobalanaceae	563
Dioscoreaceae	551
Rhamnaceae	546
Aristolochiaceae	527
Aizoaceae	525
Linaceae	515
Saxifragaceae	515
Hyacinthaceae	503
Magnoliaceae	485
Asphodelaceae	479
Nymphaeaceae	465
Crassulaceae	460
Paeoniaceae	450
Caricaceae	446
Aneuraceae	440
Onagraceae	426
Styracaceae	422
Piperaceae	414
Sphagnaceae	394
Lycopodiaceae	393
Meliaceae	378
Tamaricaceae	376
Zamiaceae	372
Celastraceae	368
Droseraceae	367
Hydrocharitaceae	363
Ulvaceae	360
Cleomaceae	357
Marantaceae	349
Thelypteridaceae	346
Nyctaginaceae	343
Thymelaeaceae	339
Vochysiaceae	338
Francoaceae	335
Zygnemataceae	335
Schisandraceae	333
Restionaceae	331
Isoetaceae	327
Ophioglossaceae	327
Bryopsidaceae	323
Polypodiaceae	323
Hydrodictyaceae	320
Loranthaceae	319
Scrophulariaceae	319
Hymenophyllaceae	310
Nyssaceae	310
Stemonaceae	310
Annonaceae	307
Nepenthaceae	302
Cyperaceae	297
Orthotrichaceae	296
Dipterocarpaceae	292
Hamamelidaceae	291
Trebouxiaceae	288
Cornaceae	283
Dunaliellaceae	283
Proteaceae	283
Alismataceae	276
Salviniaceae	274
Molluginaceae	272
Mesotaeniaceae	267
Hydrangeaceae	263
Viscaceae	263
Zygophyllaceae	256
Ginkgoaceae	253
Malpighiaceae	253
Elaeagnaceae	252
Burmanniaceae	250
Montiaceae	250
Pottiaceae	250
Colchicaceae	247
Plumbaginaceae	246
Ulmaceae	246
Caulerpaceae	244
Phytolaccaceae	240
Adoxaceae	239
Alstroemeriaceae	238
Dryopteridaceae	229
Menyanthaceae	227
Pedaliaceae	226
Podostemaceae	225
Gnetaceae	224
Cycadaceae	220
Pentaphylacaceae	220
Phyllanthaceae	219
Violaceae	216
Nartheciaceae	212
Aspleniaceae	202
Chloranthaceae	202
Polygalaceae	202
Dasypogonaceae	201
Mniaceae	201
Marsileaceae	191
Cabombaceae	190
Calycanthaceae	190
Balsaminaceae	185
Lardizabalaceae	185
Simaroubaceae	185
Combretaceae	181
Oxalidaceae	179
Hypericaceae	178
Ostreobiaceae	175
Menispermaceae	174
Linderniaceae	172
Schizaeaceae	170
Psilotaceae	168
Burseraceae	165
Equisetaceae	165
Haematococcaceae	165
Aquifoliaceae	163
Boraginaceae	162
Osmundaceae	162
Costaceae	161
Diplaziopsidaceae	160
Grimmiaceae	158
Flatbergiaceae	157
Prasiolaceae	154
Oocystaceae	153
Verbenaceae	150
Buxaceae	146
Lejeuneaceae	145
Codiaceae	142
Desmidiaceae	142
Lygodiaceae	142
Bixaceae	141
Cyatheaceae	140
Haloragaceae	138
Lepidoziaceae	136
Talinaceae	136
Polemoniaceae	134
Blechnaceae	133
Bracteacoccaceae	133
Dennstaedtiaceae	132
Onocleaceae	132
Halimedaceae	131
Pelliaceae	127
Portulacaceae	127
Pandanaceae	125
Plagiochilaceae	124
Haemodoraceae	122
Symplocaceae	121
Taccaceae	121
Acoraceae	120
Prasinococcaceae	119
Fissidentaceae	117
Santalaceae	116
Circaeasteraceae	115
Cystopteridaceae	115
Ehretiaceae	115
Polyphysaceae	115
Sabiaceae	114
Scapaniaceae	113
Haplomitriaceae	112
Mesostigmataceae	112
Tofieldiaceae	112
Closteriaceae	111
Gymnomitriaceae	111
Sapotaceae	111
Woodsiaceae	111
Marattiaceae	110
Petrosaviaceae	110
Campynemataceae	108
Pedinomonadaceae	108
Ximeniaceae	108
Icacinaceae	107
Tetraphidaceae	107
Potamogetonaceae	106
Velloziaceae	106
Chlorokybaceae	105
Neochloridaceae	105
Amblystegiaceae	104
Chaetosphaeridiaceae	104
Dilleniaceae	104
Hydrophyllaceae	104
Strelitziaceae	104
Eucommiaceae	103
Palmophyllaceae	103
Platanaceae	102
Koliellaceae	101
Anthocerotaceae	99
Mychonastaceae	98
Dasycladaceae	97
Porellaceae	97
Trochodendraceae	97
Sphaeropleaceae	96
Splachnaceae	95
Ulotrichaceae	94
Altingiaceae	93
Grossulariaceae	92
Leiosporocerotaceae	92
Petiveriaceae	92
Derbesiaceae	91
Capparaceae	90
Cyclanthaceae	90
Ephedraceae	90
Ricciaceae	90
Chaetopeltidaceae	89
Krameriaceae	89
Ptilidiaceae	89
Diapensiaceae	88
Lowiaceae	88
Myricaceae	88
Basellaceae	87
Radulaceae	87
Ancistrocladaceae	86
Aytoniaceae	86
Coleochaetaceae	86
Dipteridaceae	86
Erythroxylaceae	86
Welwitschiaceae	85
Hydatellaceae	84
Loasaceae	84
Casuarinaceae	82
Dumortieraceae	82
Ambuchananiaceae	79
Clusiaceae	79
Heliconiaceae	79
Lindsaeaceae	78
Simmondsiaceae	78
Takakiaceae	78
Calypogeiaceae	77
Ceratophyllaceae	77
Polytrichaceae	77
Moringaceae	74
Chromochloridaceae	73
Frankeniaceae	73
Frullaniaceae	72
Schistochilaceae	72
Comandraceae	71
Joinvilleaceae	71
Myristicaceae	71
Sciadopityaceae	71
Limeaceae	70
Lophocoleaceae	70
Plagiogyriaceae	70
Rhabdodendraceae	70
Akaniaceae	69
Jubulaceae	69
Monomastigaceae	69
Cynomoriaceae	68
Cibotiaceae	67
Juncaceae	67
Winteraceae	67
Anacampserotaceae	66
Berberidopsidaceae	66
Hypodematiaceae	66
Cannaceae	65
Erythropalaceae	65
Hanguanaceae	65
Gunneraceae	64
Helwingiaceae	64
Philydraceae	64
Dichotomosiphonaceae	63
Mazaceae	63
Microteaceae	63
Physenaceae	63
Tapisciaceae	63
Gisekiaceae	62
Iteaceae	62
Dioncophyllaceae	61
Rotundellaceae	61
Staphyleaceae	61
Eupteleaceae	60
Lophiocarpaceae	60
Asteropeiaceae	59
Cardiopteridaceae	59
Gelsemiaceae	59
Salvadoraceae	59
Schoepfiaceae	59
Amphorogynaceae	58
Cercidiphyllaceae	58
Hypoxidaceae	58
Stegnospermataceae	58
Achariaceae	57
Drosophyllaceae	57
Pseudomuriellaceae	57
Pycnococcaceae	57
Sarcobataceae	57
Asteliaceae	56
Barbeyaceae	56
Euphroniaceae	56
Garryaceae	56
Lennoaceae	56
Metzgeriaceae	56
Rhachidosoraceae	56
Corynocarpaceae	55
Kewaceae	55
Marsupiomonadaceae	55
Paulowniaceae	55
Penthoraceae	55
Dicranaceae	54
Marcgraviaceae	54
Barbeuiaceae	53
Daphniphyllaceae	53
Fouquieriaceae	53
Hypnaceae	53
Opiliaceae	53
Rousseaceae	53
Trentepohliaceae	53
Balanophoraceae	52
Conocephalaceae	52
Penaeaceae	52
Agdestidaceae	51
Macarthuriaceae	51
Torricelliaceae	51
Datiscaceae	50
Dipentodontaceae	50
Halophytaceae	50
Phacotaceae	50
Scotinosphaeraceae	50
Doryanthaceae	49
Pallaviciniaceae	49
Bryaceae	48
Chlorocystidaceae	48
Treubariaceae	48
Achatocarpaceae	47
Alzateaceae	47
Bartramiaceae	47
Typhaceae	47
Andreaeaceae	45
Curtisiaceae	45
Didiereaceae	45
Leucobryaceae	45
Paracryphiaceae	45
Pseudocodiaceae	45
Schizomeridaceae	45
Xeronemataceae	45
Characiochloridaceae	44
Buxbaumiaceae	43
Clethraceae	43
Corbichoniaceae	43
Sladeniaceae	43
Bataceae	42
Brachytheciaceae	42
Ptychomniaceae	42
Gleicheniaceae	41
Golenkiniaceae	41
Fossombroniaceae	40
Treubiaceae	40
Petermanniaceae	39
Plagiotheciaceae	39
Commelinaceae	38
Corsiaceae	38
Xyridaceae	38
Cymodoceaceae	35
Eriocaulaceae	34
Heliotropiaceae	34
Lophoziaceae	33
Anomodontaceae	32
Loganiaceae	31
Olacaceae	31
Ripogonaceae	31
Dendrocerotaceae	30
Dicksoniaceae	30
Pleuroziaceae	30
Begoniaceae	29
Solenostomataceae	28
Bruniaceae	27
Triuridaceae	27
Butomaceae	26
Calyceraceae	26
Notothyladaceae	26
Saururaceae	26
Tropaeolaceae	26
Pylaisiadelphaceae	25
Davalliaceae	24
Ditrichaceae	24
Philesiaceae	24
Microsporaceae	22
Neckeraceae	22
Sematophyllaceae	21
Blasiaceae	20
Cephaloziaceae	20
Mayacaceae	19
Posidoniaceae	19
Metteniusaceae	18
Canellaceae	17
Cistaceae	17
Climaciaceae	17
Aponogetonaceae	16
Calymperaceae	16
Anastrophyllaceae	15
Cytinaceae	15
Escalloniaceae	15
Sarraceniaceae	15
Maundiaceae	14
Smilacaceae	14
Tecophilaeaceae	14
Juncaginaceae	13
Mitrastemonaceae	13
Nothofagaceae	13
Scheuchzeriaceae	13
Pontederiaceae	12
Trichocoleaceae	12
Hedwigiaceae	11
Hypopterygiaceae	11
Jungermanniaceae	11
Limnanthaceae	11
Pylaisiaceae	11
Surianaceae	11
Diphysciaceae	10
Hernandiaceae	10
Hylocomiaceae	10
Ochnaceae	10
Rhabdoweisiaceae	10
Siphonocladaceae	10
Acrobolbaceae	9
Anemiaceae	9
Boryaceae	9
Cephaloziellaceae	9
Gyrostemonaceae	9
Leucodontaceae	9
Pittosporaceae	9
Adelanthaceae	8
Arnelliaceae	8
Coriariaceae	8
Cunoniaceae	8
Ecdeiocoleaceae	8
Eupomatiaceae	8
Myodocarpaceae	8
Nitrariaceae	8
Putranjivaceae	8
Resedaceae	8
Timmiaceae	8
Aextoxicaceae	7
Alseuosmiaceae	7
Austrobaileyaceae	7
Byblidaceae	7
Cleveaceae	7
Crossosomataceae	7
Encalyptaceae	7
Geocalycaceae	7
Lonchitidaceae	7
Rapateaceae	7
Aphanopetalaceae	6
Aulacomniaceae	6
Entodontaceae	6
Flagellariaceae	6
Hydrostachyaceae	6
Monimiaceae	6
Phellinaceae	6
Quillajaceae	6
Schlegeliaceae	6
Balantiopsidaceae	5
Cyrillaceae	5
Elaeocarpaceae	5
Ixioliriaceae	5
Leeaceae	5
Lembophyllaceae	5
Montiniaceae	5
Myliaceae	5
Myrothamnaceae	5
Oedipodiaceae	5
Ptychomitriaceae	5
Strasburgeriaceae	5
Tetrachondraceae	5
Atherospermataceae	4
Blandfordiaceae	4
Caryocaraceae	4
Cladophoraceae	4
Cyathodiaceae	4
Daltoniaceae	4
Elatinaceae	4
Fontinalaceae	4
Gomortegaceae	4
Griseliniaceae	4
Hookeriaceae	4
Lunulariaceae	4
Meteoriaceae	4
Moerckiaceae	4
Monocleaceae	4
Orthostichellaceae	4
Peridiscaceae	4
Picramniaceae	4
Scouleriaceae	4
Sphaerocarpaceae	4
Thurniaceae	4
Thyrsopteridaceae	4
Argophyllaceae	3
Blepharidophyllaceae	3
Calophyllaceae	3
Calyculariaceae	3
Carlemanniaceae	3
Catoscopiaceae	3
Corsiniaceae	3
Drummondiaceae	3
Erpodiaceae	3
Exormothecaceae	3
Flexitrichaceae	3
Gigaspermaceae	3
Hydroleaceae	3
Lepidobotryaceae	3
Martyniaceae	3
Mizutaniaceae	3
Oncothecaceae	3
Peraceae	3
Pterigynandraceae	3
Sarcolaenaceae	3
Schistostegaceae	3
Seligeriaceae	3
Spondylomoraceae	3
Stemonuraceae	3
Symphyodontaceae	3
Thismiaceae	3
Ulvellaceae	3
Allisoniaceae	2
Andreaeobryaceae	2
Antheliaceae	2
Bryoxiphiaceae	2
Calliergonaceae	2
Culcitaceae	2
Degeneriaceae	2
Gonatozygaceae	2
Himantandraceae	2
Hymenophytaceae	2
Ixonanthaceae	2
Kraftionemaceae	2
Lanariaceae	2
Leskeaceae	2
Makinoaceae	2
Matoniaceae	2
Meesiaceae	2
Muntingiaceae	2
Neotrichocoleaceae	2
Notoscyphaceae	2
Peniaceae	2
Phyllothalliaceae	2
Protosiphonaceae	2
Pterobryaceae	2
Racopilaceae	2
Rhachitheciaceae	2
Rhacocarpaceae	2
Riellaceae	2
Roridulaceae	2
Saccolomataceae	2
Sphenocleaceae	2
Stilbaceae	2
Stylidiaceae	2
Tetrasporaceae	2
Thuidiaceae	2
Trachylomataceae	2
Trichotemnomataceae	2
Uronemataceae	2
Vahliaceae	2
Aphanochaetaceae	1
Archidiaceae	1
Asteromonadaceae	1
Balanopaceae	1
Blepharostomataceae	1
Bonnetiaceae	1
Catagoniaceae	1
Centroplacaceae	1
Chlorococcaceae	1
Coldeniaceae	1
Cordiaceae	1
Cryphaeaceae	1
Crypteroniaceae	1
Delavayellaceae	1
Dirachmaceae	1
Disceliaceae	1
Dolichomastigaceae	1
Echinodiaceae	1
Eustichiaceae	1
Fabroniaceae	1
Gerrardinaceae	1
Goebeliellaceae	1
Grubbiaceae	1
Guamatelaceae	1
Gyrothyraceae	1
Herbertaceae	1
Hypodontiaceae	1
Irvingiaceae	1
Jackiellaceae	1
Koeberliniaceae	1
Kornmanniaceae	1
Lepidolaenaceae	1
Leptodontaceae	1
Micromitriaceae	1
Miyabeaceae	1
Namaceae	1
Nephrolepidaceae	1
Neuradaceae	1
Oleandraceae	1
Orthodontiaceae	1
Oxymitraceae	1
Pandaceae	1
Pennantiaceae	1
Pentadiplandraceae	1
Petalophyllaceae	1
Phymatocerotaceae	1
Picrodendraceae	1
Pilotrichaceae	1
Pseudoditrichaceae	1
Pseudolepicoleaceae	1
Rafflesiaceae	1
Rhytidiaceae	1
Saulomataceae	1
Stachyuraceae	1
Stereodontaceae	1
Targioniaceae	1
Tectariaceae	1
Thesiaceae	1
Thomandersiaceae	1
Tovariaceae	1
Trimeniaceae	1
Valoniaceae	1
